# A CENH3 mutation promotes meiotic exit and restores fertility in SMG7-deficient Arabidopsis

**DOI:** 10.1101/2021.04.08.439068

**Authors:** Claudio Capitao, Sorin Tanasa, Jaroslav Fulnecek, Vivek K. Raxwal, Svetlana Akimcheva, Petra Bulankova, Pavlina Mikulkova, Inna Lermontova, Ortrun Mittelsten Scheid, Karel Riha

## Abstract

Meiosis in angiosperm plants is followed by mitotic divisions to form multicellular haploid gametophytes. Termination of meiosis and transition to gametophytic development is, in Arabidopsis, governed by a dedicated mechanism that involves SMG7 and TDM1 proteins. Mutants carrying the *smg7-6* allele are semi-fertile due to reduced pollen production. We found that instead of forming tetrads, *smg7-6* pollen mother cells undergo multiple rounds of chromosome condensation and spindle assembly at the end of meiosis, resembling aberrant attempts to undergo additional meiotic divisions. A suppressor screen uncovered a mutation in centromeric histone H3 (CENH3) that increased fertility and promoted meiotic exit in *smg7-6* plants. The mutation led to inefficient splicing of the CENH3 mRNA and a substantial decrease of CENH3, resulting in smaller centromeres. The reduced level of CENH3 delayed formation of the mitotic spindle but did not have an apparent effect on plant growth and development. We suggest that impaired spindle re-assembly at the end of meiosis limits aberrant divisions in *smg7-6* plants and promotes formation of tetrads and viable pollen. Furthermore, the reduced level of CENH3 did not induce haploid plants in crosses with wild plants, indicating that differences in centromere size is not the key determinant of centromere-mediate genome elimination.
