## Supplementary material for "A CENH3 mutation promotes meiotic exit and restores fertility in SMG7-deficient Arabidopsis": Table S1

### Sheet: Sheet1
Primers used in this study
Name	Sequence	Note
SMG7-qF1	GCAGAGGGGGATTCCAGGAGCA	qPCR of SMG7
SMG7-qR1	TTGCAAGCTGATGATGTGGGTTTCC	qPCR of SMG7
NMD2-PTC-qF2	TGCTGTGCATGAAATAAAGAGAAAA	qPCR of At2g45670
NMD2-PTC-qR2	TCGTGGTTCCTTCGGGGAAT	qPCR of At2g45670
NMD2+PTC-qF2	TGCTGTGCATGAAATAAAGGGATGT	qPCR of At2g45670
AT5G46490 -qF1	TCTACCGAATGGAATCGCGGA	qPCR of At5g46490
AT5G46490-qR1	TCAGCGGTGTGATCTTCAATGCC	qPCR of At5g46490
AT1G80000.1+2-qF1	TGGTTCTTACCAAGCAGACAAACC	qPCR of BARENTSZ
AT1G80000.1+2-qR1	TGGAACTGTTCTCTTGGCTGGAC	qPCR of BARENTSZ
CEN-f	CCGTATGAGTCTTTGGCTTTG	qPCR of CEN180
CEN-r	TTGGTTAGTGTTTTGGAGTCG	qPCR of CEN180
06-D3 G->A	GCAGGTCCAACTACAACCC	qPCR of CENH3 Spliced - A
CENH3-B-qR3	GCTGGTGAAGTTGTAGGATTTGT	qPCR of CENH3 Spliced - A and G
CENH3-B-qF2	GCAGGTCCAACTACGACCC	qPCR of CENH3 Spliced - G
CENH3-A-qF1	AACCTCGGAATCAAACTGATGC	qPCR of non-spliced CENH3
CENH3-PstI-1F	TGCTTCATCTTCTCAGGCGGCAGGTCCAACTGC	qPCR of non-spliced CENH3
CENH3-PstI	TCTTCTCAGGCGGCAGGTCCAACTGC	dCAPS genotyping of cenh3-2
CENH3-5R	TATCTCCACCTTCACCGCCT	dCAPS genotyping of cenh3-2
